# Prediction of zoonotic virus-host transmissibility using comparative airway organoids

**DOI:** 10.1101/2025.09.12.675569

**Authors:** Namwook Kim, Christine S. Kim, Junhee Park, Hyeon Jun Yoon, Ju Ang Kim, Yong Gun Kim, Joonhyung Kim, Injun Song, Donghyuck Ahn, Jihyeon Myeong, Byungmoo Oh, Jaeyoon You, Eunju Hong, Sukin Jeong, Kyungmoo Yea, Sung Won Kim, Ok Sarah Shin, Seung Joon Kim, Minho Lee, Myungin Baek, Youngtae Jeong

## Abstract

The emergence of new pandemic zoonotic diseases is accelerating. However, current approaches to control after outbreaks often allow the epidemic or pandemic spread of new zoonotic diseases, exemplified by the case of COVID-19. Prediction of zoonotic transmissibility will help minimize the outbreaks and socioeconomic damage. Here, we established highly efficient comparative airway organoids with minimal components from a panel of mammalian species for long-term culture and passaging and validated their utility to predict the transmissibility of zoonotic pathogens. Airway organoids from each species recapitulated the airway histology and contained the major cell types in the airway. They recapitulated the known susceptibility of their host species and tissues to diverse viruses. Transcriptomic analyses revealed that organoids from susceptible species induced genes of anti-viral immune responses only in common upon exposure to the same virus, although each species organoids displayed differential gene expression profiles. Also, organoids of the same species displayed differential transcriptomic responses against different viruses but induced anti-viral immune genes only in common. Our work provides a roadmap for comprehensive species- and tissue-level organoid panels for quick and reproducible uncharacterized pathogen surveillance to predict and prevent the next pandemic.
