## Supplementary Table 3 for "Prediction of zoonotic virus-host transmissibility using comparative airway organoids"

### Sheet: Sheet 1
	Log2FC [Human]	Log2FC [Dog]	FDR [Human]	FDR [Dog]	DEGs Annotation
CXCL10	9.08506	10.4457	2.32312e-06	6.2107e-09	Human, Dog
RSAD2	8.33514	9.06148	3.73306e-190	7.54583e-152	Human, Dog
BST2	8.15508	6.11279	0.00032351	7.18165e-07	Human, Dog
UBE2L6	7.66888	9.22235	0	1.11914e-116	Human, Dog
IFIT3	7.45862	11.5021	0.00461765	1.62993e-11	Human, Dog
HERC5	7.22215	3.10615	0.0107266	2.18235e-18	Human, Dog
IFIT5	6.68429	7.72526	2.69918e-121	5.80986e-65	Human, Dog
IRF1	6.67519	14.0423	7.29399e-179	1.59303e-18	Human, Dog
CCL20	6.07994	4.82793	1.30566e-137	2.44993e-42	Human, Dog
IFNL3	5.78744	5.54383	8.69425e-13	1.8311e-66	Human, Dog
CMPK2	5.5269	6.89776	2.42475e-162	2.16474e-79	Human, Dog
ISG15	5.47085	4.58642	6.03968e-06	1.35891e-15	Human, Dog
EPSTI1	5.3514	4.95285	4.47114e-09	1.13759e-60	Human, Dog
MX1	5.27405	3.46695	9.69181e-13	9.68371e-12	Human, Dog
MX2	5.12585	5.5569	1.01442e-78	7.70979e-42	Human, Dog
OASL	5.0615	6.3582	5.85844e-67	6.23096e-87	Human, Dog
IFI44	4.96932	4.35257	5.62502e-57	5.07063e-21	Human, Dog
TRIM34	4.91295	5.71202	4.76282e-110	7.68197e-10	Human, Dog
DDX60	4.80284	5.78611	5.81747e-05	1.627e-12	Human, Dog
SAMD9L	4.72826	7.29073	9.58022e-88	6.50193e-125	Human, Dog
USP18	4.60322	4.42076	5.48863e-83	4.06739e-47	Human, Dog
RTP4	4.27599	4.12375	2.27189e-05	2.55781e-06	Human, Dog
DDX58	4.16562	3.55484	4.22957e-55	1.48643e-34	Human, Dog
IFI35	4.07001	2.43223	2.79098e-60	2.07127e-09	Human, Dog
OAS2	3.62646	5.52149	2.13736e-60	6.00225e-75	Human, Dog
IFIH1	3.59035	6.96175	2.05527e-34	1.95765e-47	Human, Dog
SECTM1	3.52352	5.03555	8.44667e-31	5.98519e-51	Human, Dog
IRF7	3.34558	5.23143	2.42824e-41	2.88826e-44	Human, Dog
DHX58	3.2351	4.31496	3.0843e-36	4.66218e-48	Human, Dog
PARP14	3.19496	2.1602	6.21849e-39	2.6078e-06	Human, Dog
HERC6	3.17827	5.55986	2.86308e-39	5.20863e-14	Human, Dog
SP110	3.14279	3.58458	8.5313e-40	4.39301e-12	Human, Dog
STAT1	3.01003	3.19829	4.43889e-10	2.18116e-13	Human, Dog
PSMB9	3.00274	3.16402	2.08121e-29	8.84492e-20	Human, Dog
IFITM3	2.89448	3.58361	2.43964e-25	5.82323e-27	Human, Dog
IRF9	2.89052	5.34274	1.02245e-50	2.65971e-65	Human, Dog
HSH2D	2.85545	3.46695	8.62115e-17	9.68371e-12	Human, Dog
PNPT1	2.8148	2.92437	1.05231e-20	3.40987e-10	Human, Dog
SP100	2.72652	4.53843	4.4625e-29	2.1366e-35	Human, Dog
SHFL	2.72236	4.13658	3.91763e-22	3.19274e-25	Human, Dog
ISG20	2.71392	6.6516	3.82043e-44	2.93475e-65	Human, Dog
PARP9	2.63925	4.43999	2.60907e-26	1.7195e-34	Human, Dog
TLR3	2.59863	2.92955	1.63431e-20	9.11598e-16	Human, Dog
TNFSF10	2.45288	1.56498	1.40197e-24	0.0131533	Human, Dog
NCOA7	2.43154	2.11064	2.98496e-22	1.82127e-05	Human, Dog
NMI	2.42712	2.86458	4.27747e-21	3.40228e-17	Human, Dog
PARP12	2.41981	5.03184	6.4162e-11	3.75178e-49	Human, Dog
HELZ2	2.38928	3.46695	7.96202e-25	9.68371e-12	Human, Dog
TRIM21	2.30714	2.18193	8.80058e-32	1.33329e-11	Human, Dog
OAS1	2.24768	3.893	2.72772e-22	4.10125e-28	Human, Dog
OAS3	2.20884	1.23033	7.21506e-27	0.00593646	Human, Dog
GBP5	2.11979	1.87691	1.23025e-19	2.87389e-07	Human, Dog
NLRC5	2.07891	2.88435	1.22148e-20	2.14391e-14	Human, Dog
TAP1	2.03701	4.79353	3.77049e-21	1.86755e-39	Human, Dog
TDRD7	2.03122	4.66039	1.75092e-18	3.81295e-40	Human, Dog
SAMHD1	2.00169	3.86918	1.3041e-10	2.48387e-19	Human, Dog
LMO2	1.91977	4.4223	3.13326e-22	4.89592e-36	Human, Dog
CFB	1.9084	1.95148	3.65075e-16	7.77779e-06	Human, Dog
PHF11	1.90685	1.62938	2.23769e-20	7.58599e-05	Human, Dog
LGALS9	1.8988	2.69483	1.59914e-12	1.62993e-11	Human, Dog
PSMB10	1.88796	8.83534	0.0482651	0.000111576	Human, Dog
B2M	1.86181	8.46252	5.62321e-15	1.51636e-63	Human, Dog
DTX3L	1.82993	2.2029	1.84029e-21	4.66589e-10	Human, Dog
TRIM14	1.80321	4.18695	1.05231e-20	7.09438e-45	Human, Dog
PSMB8	1.78373	2.79356	2.85075e-16	1.51898e-15	Human, Dog
GSDMD	1.78233	1.50832	0.000432661	0.00580647	Human, Dog
TENT5A	1.75851	3.18699	0.000486803	4.82755e-17	Human, Dog
CTSS	1.74064	7.3876	5.64058e-05	0.00780094	Human, Dog
ZNFX1	1.72385	1.27223	3.84359e-17	0.0425941	Human, Dog
ADAR	1.6711	2.84419	7.05229e-12	1.99015e-20	Human, Dog
SPATS2L	1.6704	2.57329	1.01169e-09	5.76649e-14	Human, Dog
TAPBPL	1.5693	3.34075	4.09212e-09	8.02e-30	Human, Dog
IFNL1	1.5664	7.95749	3.81529e-07	0.00941793	Human, Dog
IFIT1	1.54778	2.84158	1.04306e-14	2.57161e-19	Human, Dog
IFNB1	1.53805	3.66242	0.000245253	4.89154e-12	Human, Dog
TMEM140	1.51633	2.50171	5.08227e-05	0.00136095	Human, Dog
IFI44L	1.50727	3.24617	5.6677e-08	9.27172e-16	Human, Dog
IFI6	1.48365	1.03153	1.33814e-09	0.0136128	Human, Dog
IFITM1	1.46688	1.81185	1.94017e-10	4.11662e-06	Human, Dog
CCL5	1.44495	2.24261	0.000260439	9.48093e-07	Human, Dog
IDO1	1.39837	3.53993	6.36323e-08	5.91744e-21	Human, Dog
GBP1	1.39281	1.78351	2.5443e-09	7.30759e-05	Human, Dog
ETV7	1.36054	1.97679	0.0100144	2.90649e-10	Human, Dog
BATF2	1.3341	2.24932	8.83623e-05	0.000631686	Human, Dog
TRANK1	1.32697	4.84174	0.000109897	1.38261e-65	Human, Dog
IFITM2	1.28156	2.30259	0.000464572	8.32345e-08	Human, Dog
TRIM22	1.25858	1.9817	4.86648e-06	8.61681e-08	Human, Dog
APOBEC3G	1.25549	2.01297	1.42638e-06	9.02613e-08	Human, Dog
BCL2L14	1.24597	3.90846	0.000629157	1.48709e-24	Human, Dog
LY6E	1.22563	3.3829	0.0389571	0.00207019	Human, Dog
NT5C3A	1.22398	1.89104	4.45199e-07	7.5678e-07	Human, Dog
CD274	1.13173	3.65262	0.000420393	1.42418e-18	Human, Dog
EIF2AK2	1.07727	2.98426	0.00442827	2.11398e-25	Human, Dog
VMO1	1.05472	0.983897	3.77259e-05	0.0373804	Human, Dog
APOL6	1.05308	3.19962	0.00247373	2.08365e-06	Human, Dog
PLAAT4	1.02929	2.23285	4.24586e-06	0.00155323	Human, Dog
STARD5	0.987006	1.7447	0.00488883	6.14292e-07	Human, Dog
PLSCR1	0.977072	1.47863	0.000233718	0.00624594	Human, Dog
HES4	0.93507	1.34062	0.00194578	0.000232332	Human, Dog
RABGAP1L	0.919236	1.38887	0.00490673	0.0465321	Human, Dog
ERAP2	0.917967	2.45742	0.00135232	1.62993e-11	Human, Dog
PMAIP1	0.898451	1.15215	0.000631662	0.00887929	Human, Dog
WARS1	0.892458	2.97058	0.0194128	0.000304852	Human, Dog
GADD45B	0.87397	2.38855	0.000937383	2.87098e-05	Human, Dog
PSME2	0.850059	1.68172	0.0435566	0.00957049	Human, Dog
IFT172	0.796918	2.37698	0.00219259	7.20696e-14	Human, Dog
GCA	0.791003	2.93058	0.0234914	7.8833e-21	Human, Dog
BIRC3	0.755775	3.31964	0.023742	2.53333e-17	Human, Dog
MYD88	0.747299	2.21719	0.0103839	1.69596e-07	Human, Dog
CASP4	0.7373	1.57724	0.00557829	3.39481e-06	Human, Dog
SLC25A28	0.736194	2.50516	0.00891939	5.20777e-11	Human, Dog
CNP	0.7313	1.85972	0.0423472	9.04123e-08	Human, Dog
GLIPR2	0.722712	1.12705	0.00757831	0.0174375	Human, Dog
RBCK1	0.67384	1.39887	0.0395605	0.000593812	Human, Dog
GCH1	0.660761	1.75254	0.0476997	0.0118613	Human, Dog
FAS	0.631067	1.00689	0.0355165	0.0398734	Human, Dog
IFNL2	11.8294	6.128	3.6834e-13	0.468037	Human
ZBP1	9.87025		2.61902e-08		Human
CXCL11	8.14921		0.000248241		Human
ATRIP-TREX1	8.13306		0.0094436		Human
XAF1	7.96834	-0.315622	0.000590679	0.999891	Human
GBP4	7.92623		0.000931723		Human
IFI27	7.88138		0.000920912		Human
SOCS1	7.83591	-0.300741	0.00112209	0.999891	Human
APOL3	7.73719		0.00167529		Human
PARP10	7.6721	-1.4088	0.00240997	0.828987	Human
APOL1	7.63047		0.00284365		Human
APOL4	7.61169	0.720781	0.00300466	0.999891	Human
LAP3	7.53438	-0.394291	0.0033676	0.999891	Human
PML	7.47089	0.128435	0.00457552	0.999891	Human
GBP3	7.25895		0.0101034		Human
TRIM5	7.18058		0.0128254		Human
OGFR	7.17058		0.013016		Human
MLKL	7.09724	7.18452	2.62702e-210	0.0576796	Human
PLAC8	6.96967		0.0246735		Human
SLFN5	6.9639		0.0249832		Human
HLA-E	6.9581		0.0254491		Human
SHISA5	6.89319		0.0346018		Human
IFIT2	6.88706		0.0343733		Human
GTF2B	6.83883		0.0371855		Human
LOC101926887	6.78935	-0.628187	0.0424446	0.795046	Human
PPP2R2B	6.72776		0.0483612		Human
SUSD3	6.72776		0.0483612		Human
DNMBP-AS1	5.22665	1.99704	1.4859e-19	0.973886	Human
PIK3C2G	4.96516		1.11438e-98		Human
GABPB1-AS1	4.83741	-0.283952	1.73264e-60	0.999891	Human
VEPH1	4.78891	1.97765	3.76272e-15	0.320422	Human
LINC00240	4.77949	1.05847	4.01044e-31	0.201913	Human
KIAA1614	4.76467		2.51086e-58		Human
CDC25C	4.58632	2.0352	0.000192034	0.999891	Human
UBE2F-SCLY	4.52505		4.30504e-10		Human
UNC5CL	4.50727		2.12086e-84		Human
LINC01393	4.36451		2.39428e-46		Human
HDC	4.22818		0.0105718		Human
TMEM31	4.22468	1.8783	0.0259598	0.285773	Human
LOC102724163	4.0023		1.03337e-17		Human
LINC02574	3.79463		2.28908e-08		Human
TDRD12	3.64768		1.09583e-21		Human
GPR137C	3.5659		1.01169e-09		Human
NEGR1	3.51965		4.18079e-18		Human
HSD17B6	3.07852		1.1412e-20		Human
SLC38A3	3.03848		9.32312e-43		Human
TMEM11-DT	3.00776	-0.216569	9.14314e-11	0.999891	Human
TNFSF13B	2.97508		0.00538107		Human
SERPINB10	2.93929	2.11528	5.77225e-05	0.844055	Human
RASGRP3	2.89801		0.000165467		Human
MMP13	2.7809	0.452818	0.000114795	0.963296	Human
DUOXA2	2.77699		2.59405e-15		Human
ACKR4	2.7176	3.33957	1.05038e-05	0.47751	Human
AIM2	2.71042		0.00247373		Human
ZNF807P	2.68894		6.55899e-06		Human
RIMS2	2.6805		2.08121e-29		Human
LOC107984251	2.61331		2.65017e-26		Human
FAM247C	2.6052		0.0297324		Human
FAM247D	2.59618		2.33048e-26		Human
LOC105379548	2.56149		3.01136e-19		Human
FAM247A	2.50301		0.000122724		Human
DDX60L	2.42402		0.0259598		Human
GMPR	2.34429	-0.513264	9.21452e-06	0.999891	Human
PCDH17	2.33152	2.12971	0.0131115	0.999891	Human
IL15	2.31964	0.740424	5.30984e-19	0.524979	Human
PLAAT2	2.31807		0.0343733		Human
STX16-NPEPL1	2.29504		0.00985464		Human
SERF2-C15ORF63	2.24889		0.000227769		Human
IRF1-AS1	2.18353	-0.303218	1.42638e-06	0.999891	Human
CARD16	2.18332		9.21452e-06		Human
SAMD9	2.17474		7.36471e-09		Human
TYMP	2.16915	0.478069	0.0046855	0.999891	Human
STAG3L3	2.06534		0.00227022		Human
CASP1	2.01285		7.01583e-08		Human
THEMIS2	1.96954		1.85042e-12		Human
LOC100507516	1.8071		9.60359e-08		Human
KLHDC7B-DT	1.77817		0.0233125		Human
ACE2	1.76422		0.0072091		Human
NEXN	1.74093	0.722583	0.00322918	0.325361	Human
PPM1K	1.70164	0.145922	5.07694e-09	0.999891	Human
C19orf33	1.62258	0.353878	5.78708e-07	0.999891	Human
SCGB3A1	1.61737	0.423765	0.0186039	0.999891	Human
POC1B-GALNT4	1.6018		0.000291235		Human
RBM11	1.56584	-1.23276	0.00912057	0.47972	Human
LAMP3	1.56186	-0.0280837	0.00031844	0.999891	Human
PLEKHA4	1.53656		0.000784908		Human
GIMAP2	1.52537	1.55067	3.75637e-06	0.398656	Human
CCNA1	1.52317		0.0173509		Human
HLA-F	1.51147		0.00988588		Human
GNB4	1.48829		0.0013522		Human
MT2A	1.48799	0.841196	0.00323129	0.999891	Human
DUOX2	1.48192		5.10867e-10		Human
CD38	1.45819		0.0127165		Human
BISPR	1.45495	0.0106366	1.24334e-09	0.999891	Human
CLEC7A	1.45461		0.0273841		Human
RAB4B	1.45244	3.38757	0.0496313	0.259214	Human
LOC105371606	1.45184		8.08676e-05		Human
IL15RA	1.45178		0.0286515		Human
TTC28-AS1	1.4356	0.818821	3.98625e-08	0.534573	Human
CHROMR	1.42735	1.11471	1.16652e-07	0.340588	Human
LIFR	1.37515	-0.0923324	3.02834e-09	0.999891	Human
CX3CL1	1.34028	-0.672518	0.00442827	0.817162	Human
LOC100419583	1.29559		9.05426e-05		Human
PGBD4	1.2782	-1.05771	0.000138894	0.460458	Human
SLMO2-ATP5E	1.27787	0.531744	0.00255499	0.999891	Human
PABIR3	1.27052		0.0246324		Human
HDX	1.21094	-0.715509	8.36155e-05	0.486155	Human
GSDMB	1.18908		0.000859743		Human
NUPR1	1.17647		5.78708e-07		Human
FBXO6	1.17605		1.46485e-05		Human
CLTRN	1.17107		5.41577e-05		Human
ZNF891	1.17048		9.62284e-08		Human
SELENOP	1.16077	0.852066	0.0170955	0.603002	Human
TMEM190	1.14486		0.000137421		Human
PMF1-BGLAP	1.1402	-0.534032	3.40708e-06	0.783346	Human
C4orf33	1.12505	-0.142125	0.0435566	0.999891	Human
SLCO1B3	1.10761	-0.206317	4.50982e-05	0.999891	Human
ANO7L1	1.0956		0.0198092		Human
SLC15A3	1.09468	0.718239	0.000629229	0.780037	Human
IFI16	1.09073	-0.0891688	0.014644	0.999891	Human
TMEM225B	1.08302		0.00371597		Human
BLZF1	1.07023		0.0224076		Human
TMEM171	1.06873	0.95317	0.0250827	0.511361	Human
TCF4	1.06479	1.1896	0.00334326	0.999891	Human
ENKUR	1.05462	0.39286	0.00805866	0.999891	Human
TFF3	1.03585	-0.0186883	0.000459807	0.999891	Human
PRKRIP1	1.02225		0.0140815		Human
APOBEC3F	1.01739		0.00225993		Human
SP140L	1.01184	0.745309	0.00721854	0.749315	Human
SAA2	1.0117	0.534113	0.00132833	0.944782	Human
FAM76B	1.0116	0.644343	0.0124545	0.999891	Human
CHMP5	1.00523		7.08978e-05		Human
BTC	0.972052	-0.0336705	0.00746582	0.999891	Human
LSM7	0.97126	-0.107999	0.0478194	0.999891	Human
NDUFB7	0.964186	0.917284	0.000236842	0.115843	Human
RTKN2	0.962355	0.998262	0.00666178	0.771453	Human
HLA-B	0.954455	-0.441338	0.0025187	0.999891	Human
TOR1B	0.947391	0.154991	0.00241621	0.999891	Human
IL33	0.94479	0.512709	0.00515437	0.762052	Human
AZI2	0.931525		0.00327733		Human
ADM	0.93012	-0.620043	0.0256301	0.865878	Human
SCLT1	0.921939		0.000102508		Human
SIVA1	0.918476	-0.656905	0.00557829	0.600404	Human
NUDCD1	0.9116	0.07541	0.00437162	0.999891	Human
C15orf48	0.910954		0.00251912		Human
CTSO	0.902573	0.774013	0.00269055	0.880088	Human
SMIM5	0.897211	-0.00485659	0.000799044	0.999891	Human
GADD45GIP1	0.895695	0.0853112	0.0280601	0.999891	Human
PSMA3	0.892404	-0.346994	0.0431709	0.999891	Human
MUC15	0.892389	-1.3043	0.0482651	0.999891	Human
CARD19	0.878016	0.411602	0.00047618	0.999891	Human
ARRDC3	0.874164	-0.00975179	0.00108386	0.999891	Human
XRN1	0.870164	0.604308	0.00014266	0.420647	Human
RARRES1	0.869563	-0.24521	0.00714865	0.999891	Human
CLEC2B	0.867943	0.741374	0.00819266	0.434397	Human
VSNL1	0.864954	-0.141013	0.000184481	0.999891	Human
TBK1	0.863755	0.256959	0.0177433	0.999891	Human
DNAJA1	0.863025	0.0994272	0.00898891	0.999891	Human
CXCL8	0.860954	-0.0369665	0.0193989	0.999891	Human
RND3	0.85691	-0.169217	0.0105718	0.999891	Human
TTC39B	0.849815	-0.217861	0.0190825	0.999891	Human
GLRX	0.847462		0.0403061		Human
MRPL17	0.844512	-0.475442	0.0343539	0.950045	Human
TRAPPC5	0.835886	1.24101	0.0184917	0.197228	Human
RASSF7	0.830941		0.0226988		Human
ZNF680	0.826515	-0.726308	0.0458614	0.491727	Human
UQCC3	0.825153		0.00322918		Human
ZNF267	0.821773	-0.197135	0.0343733	0.999891	Human
LPAR6	0.81888	0.709416	0.0218057	0.3951	Human
TRIM38	0.817598	-0.395971	0.0446681	0.999891	Human
OMA1	0.815277	4.27747	0.0333788	0.407733	Human
NUB1	0.81474	0.316373	0.0280601	0.999891	Human
TEX9	0.813564	0.464357	0.0142153	0.94082	Human
TGM2	0.810941	-0.284267	0.0103455	0.999891	Human
SELENOH	0.808684	-0.657589	0.00149624	0.552409	Human
BBLN	0.807839	-0.195885	0.0305925	0.999891	Human
SLC16A1	0.799834	0.646182	0.000375796	0.407733	Human
CAPS	0.799423	0.707861	0.00246277	0.534906	Human
SS18L2	0.798165	-0.0272556	0.0246735	0.999891	Human
SNX6	0.794248		0.0125309		Human
PCGF5	0.789139	-0.24524	0.0435566	0.999891	Human
PSMA6	0.787023	0.464659	0.0435566	0.999891	Human
MRPS18C	0.786393	0.072631	0.00410995	0.999891	Human
DNPH1	0.786016	-0.383663	0.0225777	0.999891	Human
UNC93B1	0.782885		0.00358161		Human
DPP7	0.77661	0.571368	0.016563	0.958106	Human
HLA-C	0.775228	-0.52556	0.0413612	0.742092	Human
ADIRF	0.775036	-0.0263584	0.0246735	0.999891	Human
MYNN	0.773169	0.0560176	0.0183937	0.999891	Human
JKAMP	0.765174	-0.202088	0.0234914	0.999891	Human
CASP3	0.76353	0.165136	0.00673592	0.999891	Human
PPWD1	0.763413	-0.163326	0.032586	0.999891	Human
GUK1	0.745022	-0.121094	0.0146142	0.999891	Human
C1GALT1C1	0.744994	0.398127	0.0259598	0.976793	Human
GPR180	0.740113	-0.958452	0.0410051	0.263727	Human
TNFAIP8	0.739918	-0.109177	0.0103503	0.999891	Human
IFT88	0.736796	-0.320959	0.0380329	0.999891	Human
LIPA	0.731536	-0.348402	0.0303156	0.999891	Human
CCDC82	0.721906	-0.174036	0.0395605	0.999891	Human
MRPL41	0.717665	0.532888	0.0100534	0.903201	Human
MPG	0.71633		0.00869255		Human
FAU	0.710446	-0.378817	0.039205	0.999891	Human
PI4K2B	0.708596	-0.278143	0.0286254	0.999891	Human
UBA3	0.705507	-0.0494012	0.0174447	0.999891	Human
ANXA3	0.703584	0.127046	0.0232591	0.999891	Human
BIRC2	0.703421	-0.130077	0.010518	0.999891	Human
TSPO	0.6959	-0.123953	0.0200848	0.999891	Human
NOSIP	0.691885		0.00834398		Human
CFH	0.690434	-0.347303	0.0357117	0.999891	Human
COMMD5	0.688442	0.371532	0.0443563	0.999891	Human
TMEM265	0.673806	-0.141699	0.0498016	0.999891	Human
IMPA1	0.660538	0.116611	0.0280601	0.999891	Human
GPX1	0.65633	0.43739	0.0435566	0.986765	Human
RPL29	0.650863	-0.701523	0.0390149	0.447244	Human
C3orf38	0.632346	-0.419309	0.0139811	0.978963	Human
ADPRS	0.623998	0.643497	0.0204144	0.474532	Human
GPBP1	0.62216	-0.0311162	0.0280601	0.999891	Human
TMEM62	0.60929	0.264927	0.0383343	0.999891	Human
CTNNB1	0.589481	-0.222545	0.0458614	0.999891	Human
SERPING1		12.0781		4.32177e-13	Dog
CMTR1	0.42955	10.8343	0.321412	6.59776e-10	Dog
STAT2		9.88343		2.09861e-07	Dog
TRIM25		9.68645		6.15194e-07	Dog
UBA7		8.91272		5.76029e-05	Dog
TAP2	0.163247	8.89865	0.989467	6.59383e-05	Dog
ZC3HAV1		8.87848		6.23978e-05	Dog
RNF213		8.70359		0.000170512	Dog
ENPP4	-0.0530694	8.6088	0.97247	0.000743683	Dog
MXD1	-0.492161	8.48835	0.855044	0.000732855	Dog
TRAFD1		8.41588		0.000891951	Dog
PARP11	0.608285	8.4122	0.779704	0.000768591	Dog
KCNK5	1.64891	8.38445	0.543206	0.00157054	Dog
GBP6	0.948683	8.38445	0.330384	0.00157054	Dog
RNASEL	0.514673	8.38445	0.277731	0.00157054	Dog
TNFAIP3	0.505066	8.38445	0.29552	0.00157054	Dog
B4GALT5	0.500292	8.38445	0.325268	0.00157054	Dog
TMEM106A		8.36609		0.000917389	Dog
CDC25B		8.24039		0.00176593	Dog
LDLR		8.23506		0.00166917	Dog
MNDA		8.09421		0.00394015	Dog
TNFRSF1B		8.09421		0.00394015	Dog
USP41		8.09421		0.00394015	Dog
FRMD3		8.09421		0.00394015	Dog
IL4I1		8.09421		0.00394015	Dog
PARP15		8.09421		0.00394015	Dog
AMY2A		8.09421		0.00394015	Dog
NEURL3		8.09421		0.00394015	Dog
TNFSF15		8.09421		0.00394015	Dog
SV2A		8.09421		0.00394015	Dog
TNFSF18		8.09421		0.00394015	Dog
C1S		8.09421		0.00394015	Dog
SLC45A1		8.09421		0.00394015	Dog
CGAS	1.54058	8.05187	0.509528	0.00492672	Dog
ARID5A		7.98084		0.00777314	Dog
AMY2B		7.97157		0.00567157	Dog
RN7SL1		7.97157		0.00567157	Dog
SP140		7.97157		0.00567157	Dog
FGF2		7.84846		0.0103909	Dog
ENY2		7.73979		0.0174375	Dog
HLA-DMB	0.668274	7.70701	0.867566	0.0174375	Dog
IFI27L2		7.70615		0.0173556	Dog
TMEM116		7.67522		0.0188835	Dog
BCL2L15		7.63646		0.0211468	Dog
ZC3H12C		7.63376		0.0220228	Dog
ARC		7.60674		0.0233148	Dog
ATF3	0.0854541	7.6049	0.968791	0.0237785	Dog
DNAH12	-0.506023	7.54635	0.435417	0.028825	Dog
CASP7		7.51957		0.0346129	Dog
MCOLN2	0.115551	7.43276	0.913024	0.0465007	Dog
HLA-DRB1	-0.112458	7.41638	0.984471	0.0488029	Dog
DNAJB4	2.07497	7.41611	0.548846	1.9912e-16	Dog
AMY1C	-0.230537	7.40588	0.946386	0.0456319	Dog
OPTN		7.40588		0.0456319	Dog
AMY1A	1.57739	6.92366	0.351167	2.86762e-13	Dog
AMY1B		6.84373		1.01216e-13	Dog
C1R	0.961911	6.82301	0.201823	1.9239e-79	Dog
DAPP1		6.7617		9.86817e-103	Dog
CASP10	2.02868	6.38547	0.128215	9.4229e-39	Dog
LGALS9B	1.58808	6.0049	0.345457	8.95601e-30	Dog
IER3IP1	0.709864	5.96515	0.0689908	2.93037e-05	Dog
ANAPC15		5.78856		2.08758e-08	Dog
MRPS21		5.52149		6.00225e-75	Dog
CCND3	2.34736	5.46007	0.078155	0.0162612	Dog
STOML1		5.2206		2.25021e-62	Dog
PLAUR	0.0441441	5.20826	0.967877	1.16951e-43	Dog
ACKR3	1.15429	5.13937	0.816343	0.0474228	Dog
IL32	0.0944103	5.08556	0.958758	0.00188995	Dog
PLEK2	-0.0729254	4.72324	0.946208	0.00233531	Dog
SMCHD1	0.349583	4.62017	0.596653	4.57078e-10	Dog
FMR1	-0.300937	4.51323	0.955973	2.55781e-06	Dog
SETDB2		4.42437		0.00776551	Dog
ACAA1		4.42437		0.00776551	Dog
STEAP4	0.147727	4.33691	0.916304	6.75807e-06	Dog
ATP8B4	1.33738	4.30743	0.548749	5.9161e-32	Dog
CD74	0.485537	4.08922	0.777714	2.67595e-15	Dog
SQOR	-0.131147	3.9614	0.947888	0.00294122	Dog
LGALS9C	0.145911	3.89017	0.958223	3.02624e-05	Dog
S100A3	0.442188	3.85376	0.403145	1.05471e-29	Dog
C1RL	-0.247096	3.73585	0.837896	0.00751509	Dog
NFKBIA	0.434437	3.53993	0.855971	5.91744e-21	Dog
ZSCAN18	0.151861	3.53993	0.974156	5.91744e-21	Dog
RHBDL2	-0.289926	3.5209	0.869542	1.5751e-08	Dog
CH25H	0.771276	3.48116	0.693909	2.06593e-11	Dog
THBS1	0.575753	3.47438	0.821414	6.42051e-10	Dog
C16orf46	0.412538	3.47133	0.878737	5.12068e-06	Dog
ADGRG6	-0.254602	3.43702	0.88291	7.89515e-12	Dog
PLAAT3		3.36451		1.45901e-07	Dog
ICAM1	0.00670716	3.33834	0.993372	3.32822e-25	Dog
PANX1	-0.50977	3.28766	0.948309	0.0463057	Dog
FST	-0.404215	3.2465	0.94751	7.35941e-08	Dog
ZNF326	1.45007	3.08114	0.0884355	0.00686113	Dog
HLA-DMA	0.483563	2.908	0.110298	3.56032e-10	Dog
RECK	0.199675	2.8769	0.893613	1.06585e-07	Dog
PPP1R15A	0.0475373	2.86535	0.991017	5.21141e-06	Dog
MARCKSL1	0.634939	2.83184	0.520321	1.71536e-09	Dog
KLHL5	-0.0682667	2.77085	0.962568	9.48093e-07	Dog
IFNAR2	0.686879	2.74511	0.185424	9.62724e-07	Dog
GIPC2	-0.0350208	2.70956	0.97862	1.26876e-17	Dog
HAS2		2.6838		0.00852987	Dog
SNAP29	0.080674	2.66381	0.95224	1.15332e-05	Dog
TBL1Y	-0.59346	2.65396	0.362864	0.00698871	Dog
USF1	0.683787	2.61255	0.0689908	1.92437e-14	Dog
NPR2	0.196399	2.60011	0.788653	0.000781224	Dog
ZFP36	-0.287661	2.59588	0.971333	0.000616265	Dog
BEX3		2.5086		9.68144e-06	Dog
TNFSF9	0.694392	2.48918	0.138395	1.31114e-11	Dog
GSDME	0.567519	2.4462	0.480315	2.51665e-06	Dog
CXCL16	0.631318	2.4078	0.765525	5.20777e-11	Dog
FAM114A1	0.611308	2.40558	0.132614	4.38247e-07	Dog
GUCA1B	0.66967	2.30622	0.0795594	3.83752e-06	Dog
SERPINE1	1.43365	2.2915	0.808392	3.71496e-06	Dog
SERPINB1	0.871629	2.28266	0.870984	3.51704e-07	Dog
POMK	-0.400412	2.26317	0.692891	0.0384301	Dog
PSMF1	0.948505	2.23244	0.252923	2.87098e-05	Dog
EGR1	-0.267923	2.21274	0.764024	6.98306e-05	Dog
COX7A1	-0.585696	2.18999	0.511747	5.34331e-08	Dog
INHBA	0.157363	2.11143	0.814939	1.2826e-05	Dog
TLR6	-0.738192	2.09155	0.977474	0.000506052	Dog
CD81	0.137539	2.06259	0.819957	3.34065e-10	Dog
HCAR3	-0.484095	2.06079	0.447156	0.00042025	Dog
SIRPA		2.01457		4.51124e-06	Dog
HBEGF	-0.131069	1.98311	0.880133	3.5474e-07	Dog
BZW2	-0.515573	1.96512	0.768015	0.000318601	Dog
XDH	0.0919455	1.94121	0.942965	0.00545084	Dog
MYB	0.721848	1.92056	0.16315	0.000948518	Dog
IL34	-0.38089	1.90709	0.837896	0.0201361	Dog
CCDC102B	0.0741275	1.90265	0.942596	0.00649524	Dog
FOXRED2	0.075779	1.88121	0.959622	0.013504	Dog
PTPN22	0.580767	1.87506	0.138555	0.00224552	Dog
BHLHE41	0.0262033	1.85972	0.993175	9.04123e-08	Dog
HCAR2		1.84279		0.00179803	Dog
NUP153	-0.217973	1.8007	0.7129	0.000419989	Dog
NAV1	0.0168858	1.79216	0.989008	0.00521141	Dog
TBL1X	0.957529	1.76019	0.110506	0.000138495	Dog
SLCO5A1	0.377692	1.7596	0.410985	2.55756e-06	Dog
ADH4	0.6743	1.72798	0.775842	0.00698871	Dog
ANK2	0.0615384	1.72671	0.976258	0.00170313	Dog
APOL5	-0.156418	1.7254	0.818127	0.000885751	Dog
C8orf89	0.392244	1.699	0.441452	4.21374e-05	Dog
CASP12		1.69808		0.0455216	Dog
CCL2	0.385078	1.69706	0.393203	0.000123422	Dog
CCL8	-0.319219	1.68182	0.523494	4.9852e-05	Dog
CCN4	-0.56472	1.68182	0.117243	4.9852e-05	Dog
CDK15	0.376746	1.63628	0.342086	2.30383e-05	Dog
EXOC3L4	-0.252803	1.63503	0.941876	0.0233148	Dog
FAM71F2	0.344118	1.58519	0.426562	1.43697e-05	Dog
FAP	-0.254565	1.55364	0.520321	0.000385512	Dog
GCG	0.308372	1.53782	0.623142	0.000134569	Dog
GRIK1	0.556305	1.53255	0.277826	0.000264261	Dog
IFNA6		1.44658		2.2056e-05	Dog
IFNA14	-0.0871779	1.4268	0.966	8.35883e-05	Dog
IFNA13	-0.693841	1.4268	0.191225	8.35883e-05	Dog
IFNA17	0.081185	1.39467	0.965354	0.0337282	Dog
IFNA4	0.701939	1.36343	0.101479	0.0340256	Dog
IFNA8	0.23948	1.34124	0.844793	0.00176593	Dog
IFNA21	-0.0476706	1.3334	0.968619	0.0290474	Dog
IFNA5	0.361204	1.32872	0.810721	0.00156995	Dog
IFNA16	-0.00840443	1.32602	0.993648	0.0165659	Dog
IFNA10	0.51144	1.32315	0.168229	5.94641e-05	Dog
IFNA2	0.151928	1.31203	0.775842	0.000719263	Dog
IFNA1	0.10999	1.31089	0.892416	0.000320521	Dog
IFNA7	0.308389	1.29161	0.474459	0.000146451	Dog
IL6	-0.34245	1.28012	0.359045	0.00967554	Dog
KCNH7	0.88236	1.24067	0.761163	0.00559542	Dog
KCNK17	-0.151095	1.22436	0.831347	0.0432238	Dog
KRT28	-0.347891	1.20923	0.363539	0.000593812	Dog
KLRC1	0.222004	1.20371	0.60973	0.00559542	Dog
KLRC2	0.283891	1.19675	0.663416	0.00777314	Dog
KLRC3	-0.117578	1.15637	0.867465	0.0263517	Dog
HLA-DQB2	0.77131	1.14642	0.0768372	0.0212916	Dog
U2	-0.160013	1.13507	0.802973	0.00199968	Dog
RNU2-1	-0.249456	1.12059	0.580597	0.00179517	Dog
MTNR1A	-0.52928	1.1169	0.107269	0.0249703	Dog
P2RX7	0.455407	1.10934	0.381983	0.0201253	Dog
PDE6H	-0.0886915	1.10603	0.966087	0.00398674	Dog
PITX3	-0.0847805	1.06664	0.917399	0.026194	Dog
PRLR	0.0559901	1.06376	0.961131	0.0330162	Dog
RFLNB	0.38546	1.06013	0.259092	0.0244772	Dog
RGS1	0.267286	1.03153	0.784033	0.0136128	Dog
SIRPG	0.281671	1.02258	0.464328	0.0441138	Dog
SIRPB1	-0.312433	1.00615	0.425498	0.0326135	Dog
SLITRK4	-0.32804	0.977734	0.815886	0.0465321	Dog
SPACA1		0.977734		0.0465321	Dog
TEK		0.977734		0.0465321	Dog
TNF		0.922264		0.022962	Dog
